# Natural genetic variation spans the qualitative phenotypic space of a neuronal identity endophenotype

**DOI:** 10.64898/2026.06.05.730093

**Authors:** Dorian Natario, Sonya Galant, Joseph R. Bunker, Benjamin Mormann, Francesca Viscido, Sophie Lin, Rossella E. Ciliberti, Deepshe Dewett, Faredin Alejevski, Laurent Théodore, Annalise B. Paaby, Jens Rister, Daniel Vasiliauskas

## Abstract

Understanding the genetic basis of natural phenotypic variation remains challenging, particularly for complex traits. However, causal genetic variants and their effects may be more accessible through endophenotypes, intermediate traits along the trajectory from genotype to complex organismal phenotype. Here, we investigate natural variation in R8 photoreceptors of the *Drosophila* visual system, using Rhodopsin 5 (Rh5) and Rhodopsin 6 (Rh6) expression as a readout of their subtype identities. Simple rules governing this expression allowed us to predict eight qualitatively distinct phenotypes. We observed deviations from the typical R8 subtype pattern in individual flies extracted from the field and in wild-derived inbred lines. Remarkably, we found all eight predicted phenotypes, including shifts in the proportions of Rh5- and Rh6-expressing R8s, Rh5/Rh6 co-expression, and loss of detectable Rh5 or Rh6 expression. We identified causal coding and regulatory variants in *sevenless*, *Rh5*, *Rh6*, and *melted*, affecting different levels of the well-characterised developmental program. Our findings demonstrate that standing genetic variation in natural populations spans the full qualitative phenotypic space of a stereotyped neuronal system, suggesting that substantial deviations, including those associated with likely loss-of-function alleles, can be tolerated in nature.
