## Supplementary Table 1 for "Natural genetic variation spans the qualitative phenotypic space of a neuronal identity endophenotype"

### Sheet: Sheet1
Supplementary Table 1. Natural variants identified in this study
GENE	CG number	Variant name used in this study	Variant description	Variant sequence information (lower case) in its sequence context (upper case)	Notes	Release 6 coordinates (determined by BLAST)	Identified in	DGRP name of the variant	DGRP annotation
sevenless	CG18085	deNimes	Replacement of 72 bp spanning exon-intron junction with an undetermined sequence, causing abnormal gel migration of the variant-containing PCR products and hindering their sequencing	An undetermined variant sequence replaces wild-type sequence GGTAATGTTAGAAATCTAGAACTCACCTCAACAATGCAGCGCTGCACACAATCCCTGGTCACGCGTTCCAGG		X:11083419..11083490	A wild male fly captured in Saint-Bauzély, France	NA	NA
Rh5	CG5279	Rh5[Δ26]	A 26-bp deletion in the first exon within the open reading frame introduces a frame shift, resulting in termination of the ORF after 27 codons	CGCCCACTGGCGGGGATTCCGTGAGGCACCTATCTACtatcacgccggtttctacattgccttTATCGTCCTCATGCTGTCGAGTATCTTTGGAAATGGA	Because of the TATC repeat, four different deletion events could have produced the final variant sequence (e.g. deletion of the lowercase versus deletion of red sequence in the preceding cell).	2L:12008599..12008624	DGRP lines 559, 646, 832, 900	2L_12008602_DEL note: DGRP pipeline only called this variant for RAL832, not for the other 3 lines	FBgn0014019|Rh5|FRAME_SHIFT|0
Rh5	CG5279	Rh5[Q365*]	C to T substitution resulting in Q365*	(reference: c / variant: t) followed by AGGAGAGTGTGGCCAGTGTCAGCGGCGATACTTTGGCAC	The polymorphic base is preceded in the reference genome by another C, which is commonly and silently mutated to T among DGRP lines.	2L:12009649	DGRP lines 397, 589, 790	2L_12009649_SNP	FBgn0014019|Rh5|STOP_GAINED|0
Rh6	CG5192	Rh6[Δ23]	A 23-bp deletion causing a frameshift after Trp46, which extends for 145 aa before a STOP codon.	TCTCAGCCTGGCGGAGAGTGTGCCCGCCGAGATTATGCACATGGTGGATCCGTACTGGTACCAGTGGCCTCCATTGGAGCCCATGTGGTtcggcatcattggctttgtgattGCCATTCTGGGCACCATGTCGCTGGCGGGCAACTTCATTGTGATGTACATCTTTACCTCGTCGAAGGGACTGCGCACGCCGTCCAACA	This variant is clearly represented by multiple reads in the original sequencing of the line, indicating that it was present when the line was sequenced and has remained stably segregating.	3R:15483435.. 15483457	The segregating DGRP-551 line, in which some flies lacked Rh6 immunoreactivity	not called	NA
melted	CG8624	melt[DGRP509]	214 bp deletion	GCCAGCTCTTTTCATTTCATGTTTTTTTTTTAGCGcccacggatttggccagccagcaaattcccggctgatccgctaagtcgcgtctaatcccttgccggaattttgctcatctaatcaaaagacctgcattccacgaaggtccaaagaactcgacggcaagttggccaagaatttaccggtgctatcagcggaaccaacaagcggccaactgcaagtgggcaaacacaaatagcgtttgcgggaaacCCCACGGAAAACAGAgccGCCGAATCATTTTCGCAGAATTTCTGGCCGGCCATACGGTGCAGATTCTT	The 3-bp deletion (gcc) that follows the 214-bp deletion is present in many lines and is likely irrelevant.	3L:7138228..7138441	DGRP line 509	not called	NA
